# Global proteomic profiling of primary macrophages during *M. tuberculosis* infection identifies TAX1BP1 as a mediator of autophagy targeting

**DOI:** 10.1101/534917

**Authors:** Jonathan M. Budzik, Nick E. Garelis, Teresa Repasy, Allison W. Roberts, Lauren M. Popov, Trevor J. Parry, David Jiminez-Morales, Danielle L. Swaney, Jeffrey R. Johnson, Nevan J. Krogan, Jeffery S. Cox

**Affiliations:** Department of Molecular and Cell Biology, University of California, Berkeley, Berkeley, CA, 94720; Department of Medicine, Division of Pulmonary and Critical Care Medicine, University of California, San Francisco, San Francisco, CA 94131; Department of Microbiology and Immunology, Program in Microbial Pathogenesis and Host Defense, University of California, San Francisco, San Francisco, CA 94158; Department of Medicine, Division of Cardiovascular Medicine, Stanford University, CA 94305, USA; Department of Cellular and Molecular Pharmacology, University of California, San Francisco, San Francisco, CA 94158

## Abstract

Macrophages are highly plastic cells that adopt diverse functional capabilities and play critical roles in immunity, cancer, and tissue homeostasis, but how these different cell fates and activities are triggered in response to their environmental cues is not well understood. We used new proteomic tools to identify protein post-translational modifications (PTMs) that control antibacterial responses of macrophages. Here, we report an unbiased and global analysis of the changes in host protein abundance, phosphorylation, and ubiquitylation, during the first 24-hours of *Mycobacterium tuberculosis (Mtb)* infection of primary macrophages. We discovered 1379 proteins with changes in their phosphorylation state and 591 proteins with changes in their ubiquitylation in response to *Mtb* infection. We identified pathways regulated by phosphorylation and ubiquitylation that weren’t reflected by changes in protein abundance, indicating that the activity of these pathways was regulated. These include pathways known to be regulated by ubiquitylation and phosphorylation (*e.g.* autophagy) as well as pathways that were not known to be regulated during *Mtb* infection (e.g. nucleocytoplasmic transport and mRNA metabolism). We identified an enrichment in phosphorylation of autophagy receptors (TAX1BP1, p62, optineurin, BNIP3L), several of which were not previously implicated in the host response to *Mtb* infection. We found that p62 deficiency blocks ubiquitylation and TAX1BP1 deficiency enhances ubiquitylation, suggesting p62 ubiquitylation acts as an amplification loop by promoting downstream adaptor recruitment and serves as a platform for recruitment of ubiquitin. Our results show that TAX1BP1 mediates clearance of ubiquitylated *Mtb* and targets the bacteria to LC3-positive phagophores. Taken together, our proteomic profiling is likely a valuable resource for initiating mechanistic studies of macrophage biology.
