## Supplementary material for "Global proteomic profiling of primary macrophages during *M. tuberculosis* infection identifies TAX1BP1 as a mediator of autophagy targeting": Table S1

### Sheet: AB
Condition	Replicate 1	Replicate 2	# peptides	r value			tr # denotes technical replicate #
MOCK 0H-1	tr 1	tr 2	57671	0.95			Condition-# denotes biological replicate #
MOCK 0H-2	tr 1	tr 2	58541	0.96
MOCK 0H-3	tr 1	tr 2	58222	0.97
MOCK 0H	MOCK 0H-1	MOCK 0H-2	68699	0.96
MOCK 0H	MOCK 0H-1	MOCK 0H-3	68699	0.95
MOCK 0H	MOCK 0H-2	MOCK 0H-3	68699	0.96
TB 2H-1	tr 1	tr 2	58783	0.91
TB 2H-2	tr 1	tr 2	55470	0.96
TB 2H-3	tr 1	tr 2	57946	0.97
TB 2H	TB 2H-1	TB 2H-2	68379	0.93
TB 2H	TB 2H-1	TB 2H-3	68379	0.94
TB 2H	TB 2H-2	TB 2H-3	68379	0.95
TB 4H-1	tr 1	tr 2	59649	0.96
TB 4H-2	tr 1	tr 2	54130	0.95
TB 4H-3	tr 1	tr 3	52432	0.97
TB 4H	TB 4H-1	TB 4H-2	68091	0.91
TB 4H	TB 4H-1	TB 4H-3	68091	0.9
TB 4H	TB 4H-2	TB 4H-3	68091	0.96
MOCK 6H-1	tr 1	tr 2	62610	0.96
MOCK 6H-2	tr 1	tr 2	60161	0.96
MOCK 6H-3	tr 1	tr 2	58167	0.95
MOCK 6H	MOCK 6H-1	MOCK 6H-2	70940	0.92
MOCK 6H	MOCK 6H-1	MOCK 6H-3	70940	0.91
MOCK 6H	MOCK 6H-2	MOCK 6H-3	70940	0.96
TB 6H-1	tr 1	tr 2	61938	0.95
TB 6H-2	tr 1	tr 2	59188	0.97
TB 6H-3	tr 1	tr 3	60206	0.97
TB 6H	TB 6H-1	TB 6H-2	71279	0.95
TB 6H	TB 6H-1	TB 6H-3	71279	0.95
TB 6H	TB 6H-2	TB 6H-3	71279	0.95
TB 8H-1	tr 1	tr 2	59551	0.95
TB 8H-2	tr 1	tr 2	55339	0.96
TB 8H-3	tr 1	tr 2	56924	0.97
TB 8H	TB 8H-1	TB 8H-2	68243	0.95
TB 8H	TB 8H-1	TB 8H-3	68243	0.93
TB 8H	TB 8H-2	TB 8H-3	68243	0.94
MOCK 24H-1	tr 1	tr 2	58931	0.96
MOCK 24H-2	tr 1	tr 2	52722	0.97
MOCK 24H-3	tr 1	tr 2	53275	0.95
MOCK 24H	MOCK 24H-1	MOCK 24H-2	67090	0.94
MOCK 24H	MOCK 24H-1	MOCK 24H-3	67090	0.94
MOCK 24H	MOCK 24H-2	MOCK 24H-3	67090	0.9
TB 24H-1	tr 1	tr 2	58710	0.96
TB 24H-2	tr 1	tr 2	49989	0.97
TB 24H-3	tr 1	tr 2	54388	0.97
TB 24H	TB 24H-1	TB 24H-2	66122	0.95
TB 24H	TB 24H-1	TB 24H-3	66122	0.96
TB 24H	TB 24H-2	TB 24H-3	66122	0.95

### Sheet: PH
Condition	Replicate 1	Replicate 2	# peptides	r value			tr # denotes technical replicate #
MOCK 0H-1	tr 1	tr 2	7367	0.8			Condition-# denotes biological replicate #
MOCK 0H-2	tr 1	tr 2	7025	0.91
MOCK 0H-3	tr 1	tr 2	3855	0.78
MOCK 0H	MOCK 0H-1	MOCK 0H-2	8514	0.88
MOCK 0H	MOCK 0H-1	MOCK 0H-3	8514	0.73
MOCK 0H	MOCK 0H-2	MOCK 0H-3	8514	0.74
TB 2H-1	tr 1	tr 2	8086	0.85
TB 2H-2	tr 1	tr 2	6998	0.84
TB 2H-3	tr 1	tr 2	5665	0.9
TB 2H	TB 2H-1	TB 2H-2	9025	0.87
TB 2H	TB 2H-1	TB 2H-3	9025	0.86
TB 2H	TB 2H-2	TB 2H-3	9025	0.89
TB 4H-1	tr 1	tr 2	8226	0.89
TB 4H-2	tr 1	tr 2	7517	0.87
TB 4H-3	tr 1	tr 3	5189	0.87
TB 4H	TB 4H-1	TB 4H-2	9246	0.86
TB 4H	TB 4H-1	TB 4H-3	9246	0.77
TB 4H	TB 4H-2	TB 4H-3	9246	0.86
MOCK 6H-1	tr 1	tr 2	8074	0.94
MOCK 6H-2	tr 1	tr 2	7069	0.85
MOCK 6H-3	tr 1	tr 2	6011	0.91
MOCK 6H	MOCK 6H-1	MOCK 6H-2	9147	0.86
MOCK 6H	MOCK 6H-1	MOCK 6H-3	9147	0.83
MOCK 6H	MOCK 6H-2	MOCK 6H-3	9147	0.88
TB 6H-1	tr 1	tr 2	8488	0.93
TB 6H-2	tr 1	tr 2	5995	0.9
TB 6H-3	tr 1	tr 3	5558	0.91
TB 6H	TB 6H-1	TB 6H-2	9273	0.83
TB 6H	TB 6H-1	TB 6H-3	9273	0.88
TB 6H	TB 6H-2	TB 6H-3	9273	0.88
TB 8H-1	tr 1	tr 2	8333	0.94
TB 8H-2	tr 1	tr 2	7213	0.91
TB 8H-3	tr 1	tr 2	6199	0.89
TB 8H	TB 8H-1	TB 8H-2	9359	0.89
TB 8H	TB 8H-1	TB 8H-3	9359	0.83
TB 8H	TB 8H-2	TB 8H-3	9359	0.86
MOCK 24H-1	tr 1	tr 2	8191	0.91
MOCK 24H-2	tr 1	tr 2	5546	0.81
MOCK 24H-3	tr 1	tr 2	6008	0.95
MOCK 24H	MOCK 24H-1	MOCK 24H-2	8956	0.87
MOCK 24H	MOCK 24H-1	MOCK 24H-3	8956	0.87
MOCK 24H	MOCK 24H-2	MOCK 24H-3	8956	0.87
TB 24H-1	tr 1	tr 2	8499	0.96
TB 24H-2	tr 1	tr 2	6922	0.92
TB 24H-3	tr 1	tr 2	5439	0.93
TB 24H	TB 24H-1	TB 24H-2	9287	0.86
TB 24H	TB 24H-1	TB 24H-3	9287	0.87
TB 24H	TB 24H-2	TB 24H-3	9287	0.88

### Sheet: UB
Condition	Replicate 1	Replicate 2	# peptides	r value			tr # denotes technical replicate #
MOCK 0H-1	tr 1	tr 2	1761	0.87			Condition-# denotes biological replicate #
MOCK 0H-2	tr 1	tr 2	2063	0.94
MOCK 0H-3	tr 1	tr 2	1731	0.93
MOCK 0H	MOCK 0H-1	MOCK 0H-2	2521	0.89
MOCK 0H	MOCK 0H-1	MOCK 0H-3	2521	0.88
MOCK 0H	MOCK 0H-2	MOCK 0H-3	2521	0.91
TB 2H-1	tr 1	tr 2	2088	0.85
TB 2H-2	tr 1	tr 2	2074	0.91
TB 2H-3	tr 1	tr 2	1919	0.9
TB 2H	TB 2H-1	TB 2H-2	2715	0.88
TB 2H	TB 2H-1	TB 2H-3	2715	0.87
TB 2H	TB 2H-2	TB 2H-3	2715	0.88
TB 4H-1	tr 1	tr 2	2024	0.86
TB 4H-2	tr 1	tr 2	2141	0.89
TB 4H-3	tr 1	tr 3	2043	0.94
TB 4H	TB 4H-1	TB 4H-2	2784	0.82
TB 4H	TB 4H-1	TB 4H-3	2784	0.79
TB 4H	TB 4H-2	TB 4H-3	2784	0.86
MOCK 6H-1	tr 1	tr 2	2179	0.92
MOCK 6H-2	tr 1	tr 2	2063	0.91
MOCK 6H-3	tr 1	tr 2	2106	0.9
MOCK 6H	MOCK 6H-1	MOCK 6H-2	2788	0.86
MOCK 6H	MOCK 6H-1	MOCK 6H-3	2788	0.81
MOCK 6H	MOCK 6H-2	MOCK 6H-3	2788	0.89
TB 6H-1	tr 1	tr 2	1871	0.89
TB 6H-2	tr 1	tr 2	1785	0.91
TB 6H-3	tr 1	tr 3	2064	0.95
TB 6H	TB 6H-1	TB 6H-2	2641	0.89
TB 6H	TB 6H-1	TB 6H-3	2641	0.88
TB 6H	TB 6H-2	TB 6H-3	2641	0.9
TB 8H-1	tr 1	tr 2	2473	0.88
TB 8H-2	tr 1	tr 2	2262	0.9
TB 8H-3	tr 1	tr 2	2007	0.93
TB 8H	TB 8H-1	TB 8H-2	2927	0.88
TB 8H	TB 8H-1	TB 8H-3	2927	0.87
TB 8H	TB 8H-2	TB 8H-3	2927	0.9
MOCK 24H-1	tr 1	tr 2	1306	0.83
MOCK 24H-2	tr 1	tr 2	1647	0.93
MOCK 24H-3	tr 1	tr 2	2099	0.89
MOCK 24H	MOCK 24H-1	MOCK 24H-2	2475	0.86
MOCK 24H	MOCK 24H-1	MOCK 24H-3	2475	0.85
MOCK 24H	MOCK 24H-2	MOCK 24H-3	2475	0.82
TB 24H-1	tr 1	tr 2	2308	0.89
TB 24H-2	tr 1	tr 2	2322	0.94
TB 24H-3	tr 1	tr 2	2347	0.93
TB 24H	TB 24H-1	TB 24H-2	2938	0.88
TB 24H	TB 24H-1	TB 24H-3	2938	0.89
TB 24H	TB 24H-2	TB 24H-3	2938	0.87
