## Supplementary material for "Global proteomic profiling of primary macrophages during *M. tuberculosis* infection identifies TAX1BP1 as a mediator of autophagy targeting": Table S2

### Sheet: Sheet1
primer number	name	sequence
30	p62 FP1	CGACGACGACAAGGCAGCGGCTGCAgcgtcgttcacggtgaaggc
31	bnip3 FP1	CGACGACGACAAGGCAGCGGCTGCAtcgcagagcggggaggagaac
32	bnip3l FP1	CGACGACGACAAGGCAGCGGCTGCAtctcacttagtcgagccgccg
33	fundc1 FP1	CGACGACGACAAGGCAGCGGCTGCAgcatcccggaacccccctc
34	nbr1 FP1	CGACGACGACAAGGCAGCGGCTGCAgaaccacaggttactctaaatgtgactt
35	optineurin FP1	CGACGACGACAAGGCAGCGGCTGCAtcccatcaacctctgagctgc
36	tax1bp1 FP1	CGACGACGACAAGGCAGCGGCTGCAacatcctttcaagaagtccaattgcag
37	nbr1 RP1	tcagctttgcttgagctgatcc
38	nbr1 FP2	ggatcagctcaagcaaagctga
39	optineurin RP1	ggcctttgtcctccttctctctg
40	optineurin FP2	cagagagaaggaggacaaaggcc
41	tax1bp1 RP1	gtcggctagctgcttcttcac
42	tax1bp1 FP2	gtgaagaagcagctagccgac
2	p62 rev	CTCGAGTGCGGCCGCGAATTCTGCtcacaatggtggagggtgcttcg
4	bnip3 rev	CTCGAGTGCGGCCGCGAATTCTGCtcagaaggtgctagtggaagttgtcagac
6	bnip3l rev	CTCGAGTGCGGCCGCGAATTCTGCtcagtaggtgctggcagaaggtg
8	fundc1 rev	CTCGAGTGCGGCCGCGAATTCTGCttaagatgccaggcctagcaaaaagcc
10	nbr1 rev	CTCGAGTGCGGCCGCGAATTCTGCtcaatagcggtggctgtaccag
12	optineurin rev	CTCGAGTGCGGCCGCGAATTCTGCtcaaatgatgcagtccatcacatgg
14	tax1bp1 rev	CTCGAGTGCGGCCGCGAATTCTGCctagtcgaagttgagaacattctgatcaa
174	Scramble 1 fwd	caccgAAAAAGTCCGCGATTACGTC
175	Scramble 1 rev	aaacGACGTAATCGCGGACTTTTTc
176	Scramble 2 fwd	caccgGAACTCGTTAGGCCGTGAAG
177	Scramble 2 rev	aaacCTTCACGGCCTAACGAGTTCc
178	Scramble 3 fwd	caccgTAACCCTTGATCAACCGATA
179	Scramble 3 rev	aaacTATCGGTTGATCAAGGGTTAc
160	tax1bp1 exon 10 fwd	caccgAATAAACAAACTTTCAGACC
161	tax1bp1 exon 10 rev	aaacGGTCTGAAAGTTTGTTTATTc
164	tax1bp1 exon 9 fwd	caccgGAAGCAGCTAGCCGACACAC
165	tax1bp1 exon 9 rev	aaacGTGTGTCGGCTAGCTGCTTCc
