## Supplementary material for "Global proteomic profiling of primary macrophages during *M. tuberculosis* infection identifies TAX1BP1 as a mediator of autophagy targeting": Table S3

### Sheet: Phosphorylated
Protein	Gene	Uniprot_PTM	Comparison	log2FC	pvalue	adj.pvalue	imputed	iLog2FC	iPvalue
Q3UKC1	Tax1bp1	Q3UKC1_693	TB_06H-MOCK_06H	2.06476	0.000922052	0.0564937	no
Q3UKC1	Tax1bp1	Q3UKC1_693	TB_08H-MOCK_06H	2.10166	0.000341218	0.03033	no
Q64337	Sqstm1	Q64337_ph152	TB_24H-MOCK_24H	NA	NA	NA	yes	4.28635	0.0340137
Q64337	Sqstm1	Q64337_ph226	TB_06H-MOCK_06H	1.87827	0.0220203	0.299095	no
Q64337	Sqstm1	Q64337_ph226	TB_08H-MOCK_06H	1.37878	0.0596649	0.379317	no
Q64337	Sqstm1	Q64337_ph24	TB_02H-MOCK_00H	1.18498	0.0138134	0.132916	no
Q64337	Sqstm1	Q64337_ph24	TB_24H-MOCK_24H	1.96127	0.000280101	0.0060833	no
Q64337	Sqstm1	Q64337_ph24	TB_04H-MOCK_00H	1.63035	0.00104941	0.0198834	no
Q64337	Sqstm1	Q64337_ph24	TB_06H-MOCK_06H	0.603461	0.175651	0.689076	no
Q64337	Sqstm1	Q64337_ph24	TB_08H-MOCK_06H	0.565561	0.203685	0.633901	no
Q64337	Sqstm1	Q64337_ph330_ph334	TB_08H-MOCK_06H	0.0780673	0.915453	0.985794	no
Q64337	Sqstm1	Q64337_ph334	TB_08H-MOCK_06H	1.19212	0.131258	0.532969	no
Q64337	Sqstm1	Q64337_ph334	TB_04H-MOCK_00H	2.74752	0.00166713	0.0277733	no
Q64337	Sqstm1	Q64337_ph334	TB_24H-MOCK_24H	2.3153	0.00696135	0.0652695	no
Q64337	Sqstm1	Q64337_ph334	TB_02H-MOCK_00H	0.79168	0.334802	0.702917	no
Q64337	Sqstm1	Q64337_ph334	TB_06H-MOCK_06H	0.951367	0.24776	0.766086	no
Q64337	Sqstm1	Q64337_ph341	TB_06H-MOCK_06H	-0.289073	0.732036	0.957502	no
Q64337	Sqstm1	Q64337_ph341	TB_02H-MOCK_00H	NA	NA	NA	yes	3.97168	0.0475288
Q64337	Sqstm1	Q64337_ph341	TB_08H-MOCK_06H	-0.0559048	0.936762	0.989377	no
Q64337	Sqstm1	Q64337_ph341	TB_24H-MOCK_24H	1.01958	0.240016	0.551976	no
Q64337	Sqstm1	Q64337_ph357	TB_06H-MOCK_06H	NA	NA	NA	yes	-4.55856	0.0302868
Q64337	Sqstm1	Q64337_ph357	TB_02H-MOCK_00H	2.16911	0.123853	0.459018	no
Q64337	Sqstm1	Q64337_ph357	TB_04H-MOCK_00H	2.45704	0.0248885	0.164967	no
Q64337	Sqstm1	Q64337_ph357	TB_08H-MOCK_06H	0.809874	0.390462	0.794117	no
Q64337	Sqstm1	Q64337_ph367_ph368	TB_06H-MOCK_06H	NA	NA	NA	yes	4.3839	0.0492488
Q64337	Sqstm1	Q64337_ph367_ph368	TB_24H-MOCK_24H	NA	NA	NA	yes	6.62065	0.022561
Q64337	Sqstm1	Q64337_ph367_ph368	TB_08H-MOCK_06H	NA	NA	NA	yes	7.12476	0.0303046
Q64337	Sqstm1	Q64337_ph28	TB_06H-MOCK_06H	2.09395	0.225845	0.778418	no
Q64337	Sqstm1	Q64337_ph28	TB_08H-MOCK_06H	1.76698	0.235183	0.706245	no
Q64337	Sqstm1	Q64337_ph372	TB_06H-MOCK_06H	1.46788	0.0717841	0.538695	no
Q64337	Sqstm1	Q64337_ph372	TB_08H-MOCK_06H	0.542782	0.332448	0.775972	no
Q8K3K8	Optn	Q8K3K8_ph180	TB_24H-MOCK_24H	NA	NA	NA	yes	5.77985	0.0463802
Q8K3K8	Optn	Q8K3K8_ph180	TB_04H-MOCK_00H	1.54374	0.012919	0.110571	no
Q8K3K8	Optn	Q8K3K8_ph180	TB_08H-MOCK_06H	NA	NA	NA	yes	6.53059	0.0109916
Q8K3K8	Optn	Q8K3K8_ph180	TB_02H-MOCK_00H	1.45897	0.0200416	0.168247	no
Q8K3K8	Optn	Q8K3K8_ph210	TB_04H-MOCK_00H	1.22017	0.030213	0.185988	no
Q8K3K8	Optn	Q8K3K8_ph210	TB_24H-MOCK_24H	0.409281	0.383594	0.702614	no
Q8K3K8	Optn	Q8K3K8_ph210	TB_02H-MOCK_00H	1.22163	0.0232846	0.182708	no
Q8K3K8	Optn	Q8K3K8_ph210	TB_08H-MOCK_06H	-0.122459	0.813422	0.963007	no
Q8K3K8	Optn	Q8K3K8_ph210	TB_06H-MOCK_06H	-0.484711	0.3046	0.802385	no
Q8K3K8	Optn	Q8K3K8_ph210_ph212	TB_08H-MOCK_06H	1.78412	0.000361892	0.0213432	no
Q8K3K8	Optn	Q8K3K8_ph210_ph212	TB_06H-MOCK_06H	1.60167	0.000749711	0.0427785	no
Q8K3K8	Optn	Q8K3K8_ph210_ph212	TB_04H-MOCK_00H	NA	NA	NA	yes	4.27816	0.0278416
Q8K3K8	Optn	Q8K3K8_ph210_ph212	TB_02H-MOCK_00H	NA	NA	NA	yes	4.02974	0.0185207
Q8K3K8	Optn	Q8K3K8_ph529	TB_02H-MOCK_00H	NA	NA	NA	yes	4.17828	0.0351094
Q8K3K8	Optn	Q8K3K8_ph529	TB_08H-MOCK_06H	-0.750422	0.0436634	0.328459	no
Q8K3K8	Optn	Q8K3K8_ph529	TB_04H-MOCK_00H	NA	NA	NA	yes	3.6944	0.0275606
Q8K3K8	Optn	Q8K3K8_ph529	TB_06H-MOCK_06H	-0.747576	0.0443042	0.395452	no
Q8K3K8	Optn	Q8K3K8_ph530	TB_08H-MOCK_06H	0.21911	0.673667	0.932807	no
Q8K3K8	Optn	Q8K3K8_ph530	TB_06H-MOCK_06H	0.147969	0.775175	0.9643	no
Q8K3K8	Optn	Q8K3K8_ph530	TB_04H-MOCK_00H	0.637399	0.374428	0.698286	no
Q8K3K8	Optn	Q8K3K8_ph556	TB_02H-MOCK_00H	NA	NA	NA	yes	5.33283	0.0148211
Q8K3K8	Optn	Q8K3K8_ph556	TB_04H-MOCK_00H	NA	NA	NA	yes	3.31384	0.0312668
Q8K3K8	Optn	Q8K3K8_ph187	TB_02H-MOCK_00H	1.33331	0.0122553	0.157705	no
Q8K3K8	Optn	Q8K3K8_ph187	TB_04H-MOCK_00H	1.4502	0.00584358	0.0909169	no
Q8K3K8	Optn	Q8K3K8_ph214	TB_06H-MOCK_06H	0.102022	0.791808	0.982039	no
Q8K3K8	Optn	Q8K3K8_ph214	TB_08H-MOCK_06H	0.787493	0.176132	0.655174	no
Q8K3K8	Optn	Q8K3K8_ph214	TB_24H-MOCK_24H	0.387719	0.311433	0.693073	no
Q9DB70	Fundc1	Q9DB70_ph13	TB_24H-MOCK_24H	-0.502656	0.121113	0.399683	no
Q9DB70	Fundc1	Q9DB70_ph13	TB_08H-MOCK_06H	-0.5045	0.0725878	0.420714	no
Q9DB70	Fundc1	Q9DB70_ph13	TB_02H-MOCK_00H	0.279498	0.42181	0.77851	no
Q9DB70	Fundc1	Q9DB70_ph13	TB_06H-MOCK_06H	-0.0693895	0.799912	0.965899	no
Q9DB70	Fundc1	Q9DB70_ph13	TB_04H-MOCK_00H	0.359712	0.324194	0.658141	no
Q9DB70	Fundc1	Q9DB70_ph17	TB_02H-MOCK_00H	0.0486638	0.925994	0.980216	no
Q9DB70	Fundc1	Q9DB70_ph17	TB_04H-MOCK_00H	-0.514602	0.309045	0.678978	no
Q9DB70	Fundc1	Q9DB70_ph17	TB_06H-MOCK_06H	0.0345895	0.96276	0.99473	no
Q9DB70	Fundc1	Q9DB70_ph17	TB_08H-MOCK_06H	-0.530854	0.477453	0.861069	no
Q9DB70	Fundc1	Q9DB70_ph17	TB_24H-MOCK_24H	-0.0983212	0.894445	0.964521	no
Q9DB70	Fundc1	Q9DB70_ph18	TB_02H-MOCK_00H	-0.37148	0.175235	0.593354	no
Q9DB70	Fundc1	Q9DB70_ph18	TB_04H-MOCK_00H	0.736629	0.0138356	0.151708	no
Q9DB70	Fundc1	Q9DB70_ph18	TB_06H-MOCK_06H	0.616353	0.0740663	0.54532	no
Q9DB70	Fundc1	Q9DB70_ph18	TB_08H-MOCK_06H	0.500701	0.13859	0.609073	no
Q9DB70	Fundc1	Q9DB70_ph18	TB_24H-MOCK_24H	-0.545306	0.0553329	0.294362	no
Q9Z2F7	Bnip3l	Q9Z2F7_ph141_ph144	TB_24H-MOCK_24H	-0.369225	0.178567	0.488894	no
Q9Z2F7	Bnip3l	Q9Z2F7_ph141_ph144	TB_08H-MOCK_06H	-0.524409	0.0850799	0.451698	no
Q9Z2F7	Bnip3l	Q9Z2F7_ph141_ph144	TB_02H-MOCK_00H	0.2671	0.549987	0.845752	no
Q9Z2F7	Bnip3l	Q9Z2F7_ph141_ph144	TB_06H-MOCK_06H	-1.23066	0.0110714	0.20686	no
Q9Z2F7	Bnip3l	Q9Z2F7_ph61_ph62	TB_24H-MOCK_24H	0.1616	0.733665	0.906399	no
Q9Z2F7	Bnip3l	Q9Z2F7_ph61_ph62	TB_08H-MOCK_06H	-0.53626	0.2629	0.694537	no
Q9Z2F7	Bnip3l	Q9Z2F7_ph61_ph62	TB_06H-MOCK_06H	-0.223285	0.63852	0.933486	no
Q9Z2F7	Bnip3l	Q9Z2F7_ph61_ph62	TB_04H-MOCK_00H	-0.641327	0.227523	0.558465	no
Q9Z2F7	Bnip3l	Q9Z2F7_ph61_ph62	TB_02H-MOCK_00H	-1.04227	0.0538476	0.296697	no
Q9Z2F7	Bnip3l	Q9Z2F7_ph116	TB_06H-MOCK_06H	-0.801709	0.240536	0.790021	no
Q9Z2F7	Bnip3l	Q9Z2F7_ph116	TB_08H-MOCK_06H	-0.365379	0.508766	0.87002	no
Q9Z2F7	Bnip3l	Q9Z2F7_ph116	TB_24H-MOCK_24H	0.447499	0.338141	0.711737	no
Q9Z2F7	Bnip3l	Q9Z2F7_ph136_ph141_ph145	TB_04H-MOCK_00H	-0.0824569	0.887832	0.971973	no
Q9Z2F7	Bnip3l	Q9Z2F7_ph136_ph141_ph145	TB_06H-MOCK_06H	-0.53995	0.33989	0.852442	no
Q9Z2F7	Bnip3l	Q9Z2F7_ph136_ph141_ph145	TB_08H-MOCK_06H	0.16754	0.668764	0.93	no
Q9Z2F7	Bnip3l	Q9Z2F7_ph136_ph141_ph145	TB_24H-MOCK_24H	0.0804483	0.845775	0.952492	no
Q9Z2F7	Bnip3l	Q9Z2F7_ph61_ph63	TB_02H-MOCK_00H	-0.497005	0.503654	0.848937	no
Q9Z2F7	Bnip3l	Q9Z2F7_ph61_ph63	TB_04H-MOCK_00H	-0.710665	0.282214	0.655147	no
Q9Z2F7	Bnip3l	Q9Z2F7_ph61_ph63	TB_06H-MOCK_06H	-0.695901	0.256116	0.80204	no
Q9Z2F7	Bnip3l	Q9Z2F7_ph61_ph63	TB_08H-MOCK_06H	-0.202466	0.737656	0.947071	no
Q9Z2F7	Bnip3l	Q9Z2F7_ph61_ph63	TB_24H-MOCK_24H	0.529137	0.384909	0.746109	no

### Sheet: Ubiquitylated
Protein	Gene	Uniprot_PTM	Comparison	log2FC	pvalue	adj.pvalue	imputed	iLog2FC	iPvalue
Q64337	Sqstm1	Q64337_K13	TB_24H-MOCK_24H	1.23089	0.0271922	0.088709	no	1.23089	0.088709
Q64337	Sqstm1	Q64337_K13	TB_08H-MOCK_06H	0.89702	0.0034211	0.0413325	no	0.89702	0.0413325
Q64337	Sqstm1	Q64337_K13	TB_06H-MOCK_06H	0.877415	0.00593951	0.0793044	no	0.877415	0.0793044
Q64337	Sqstm1	Q64337_K13	TB_04H-MOCK_00H	1.25979	9.57557e-05	0.00472395	no	1.25979	0.00472395
Q64337	Sqstm1	Q64337_K13	TB_02H-MOCK_00H	0.299314	0.30107	0.835684	no	0.299314	0.835684
Q64337	Sqstm1	Q64337_K157	TB_04H-MOCK_00H	NA	NA	NA	yes	6.86109	0.0245186
Q64337	Sqstm1	Q64337_K157	TB_02H-MOCK_00H	NA	NA	NA	yes	5.68868	0.0143226
Q64337	Sqstm1	Q64337_K157	TB_24H-MOCK_24H	2.01471	0.000808264	0.00540654	no	2.01471	0.00540654
Q64337	Sqstm1	Q64337_K157	TB_08H-MOCK_06H	3.03924	4.79499e-07	3.40636e-05	no	3.03924	3.40636e-05
Q64337	Sqstm1	Q64337_K157	TB_06H-MOCK_06H	2.50985	9.75099e-06	0.0006781	no	2.50985	0.0006781
Q64337	Sqstm1	Q64337_K437	TB_06H-MOCK_06H	NA	NA	NA	yes	4.83985	0.0187878
Q64337	Sqstm1	Q64337_K437	TB_04H-MOCK_00H	NA	NA	NA	yes	5.38904	0.012634
Q64337	Sqstm1	Q64337_K437	TB_02H-MOCK_00H	NA	NA	NA	yes	4.67918	0.017179
Q64337	Sqstm1	Q64337_K437	TB_08H-MOCK_06H	NA	NA	NA	yes	7.21987	0.0332494
Q64337	Sqstm1	Q64337_K437	TB_24H-MOCK_24H	3.36573	9.94585e-05	0.000948132	no	3.36573	0.000948132

### Sheet: Abundance
Protein	Gene	Uniprot_PTM	Comparison	log2FC	pvalue	imputed
Q64337	Sqstm1	TB_24H-MOCK_24H	2.09923	1.1948e-09	7.58205e-08	no
Q64337	Sqstm1	TB_04H-MOCK_00H	1.99564	3.12414e-09	1.10737e-06	no
Q64337	Sqstm1	TB_06H-MOCK_06H	1.46643	6.6841e-07	8.45e-05	no
Q64337	Sqstm1	TB_08H-MOCK_06H	1.38475	1.63423e-06	0.000133019	no
Q64337	Sqstm1	TB_02H-MOCK_00H	0.965288	0.000194874	0.0584471	no
Q3UKC1	Tax1bp1	TB_24H-MOCK_24H	1.36805	3.80057e-05	0.000690705	no
Q3UKC1	Tax1bp1	TB_08H-MOCK_06H	1.1898	0.000234009	0.00869201	no
Q3UKC1	Tax1bp1	TB_06H-MOCK_06H	0.620138	0.0396975	0.721701	no
Q3UKC1	Tax1bp1	TB_04H-MOCK_00H	0.697476	0.0577412	0.444927	no
Q3UKC1	Tax1bp1	TB_02H-MOCK_00H	0.0481265	0.900969	0.999532	no
